# A Statistical Detector for Ribosomal Frameshifts and Dual Encodings based on Ribosome Profiling

**DOI:** 10.1101/2022.06.06.495024

**Authors:** Alisa Yurovsky, Justin Gardin, Bruce Futcher, Steven Skiena

## Abstract

During protein synthesis, the ribosome shifts along the messenger RNA (mRNA) by exactly three nucleotides for each amino acid added to the protein being translated. However, in special cases, the sequence of the mRNA somehow induces the ribosome to shift forward by either two or four nucleotides. This shifts the “reading frame” in which the mRNA is translated, and gives rise to an otherwise unexpected protein. Such “programmed frameshifts” are well-known in viruses, including coronavirus, and a few cases of programmed frameshifting are also known in cellular genes. However, there is no good way, either experimental or informatic, to identify novel cases of programmed frameshifting. Thus it is possible that substantial numbers of cellular proteins generated by programmed frameshifting in human and other organisms remain unknown. Here, we build on prior work observing that data from ribosome profiling can be analyzed for anomalies in mRNA reading frame periodicity to identify putative programmed frameshifts. We develop a statistical framework to identify all likely (even for very low frameshifting rates) frameshift positions in a genome. We also develop a frameshift simulator for ribosome profiling data to verify our algorithm. We show high sensitivity of prediction on the simulated data, retrieving **97.4%** of the simulated frameshifts. Furthermore, our method found all three of the known yeast genes with programmed frameshifts. We list several hundred yeast genes that may contain +1 or −1 frameshifts. Our results suggest there could be a large number of un-annotated alternative proteins in the yeast genome generated by programmed frameshifting. This motivates further study and parallel investigations in the human genome. Frameshift Detector algorithms and instructions can be accessed in Github: https://github.com/ayurovsky/Frame-Shift-Detector.
