## Supplemental Table 1 Plus One Shifts for "A Statistical Detector for Ribosomal Frameshifts and Dual Encodings based on Ribosome Profiling"

gene	name	start	stop	p_value	fraction	reads	stop_pvalue	speed_pvalue
YOR239W	ABP140	816	1885	10^-8678	0.99	9441	0.000731	0.084391
YPL052W	OAZ1	195	877	10^-144	0.91	192	0.022245	0.131465
YGL008C	PMA1	2067	2161	10^-141	0.07	17547	0.836727	0.367386
YLR044C	PDC1	423	493	10^-134	0.05	47515	0.056324	0.660927
YNL046W	YNL046W	66	196	10^-133	0.6	304	0.234883	0.5545
YLR249W	YEF3	1713	1744	10^-130	0.08	6739	0.314802	0.06623
YOL040C	RPS15	87	145	10^-125	0.03	34042	0.000256	0.907652
YDR050C	TPI1	318	349	10^-120	0.07	18797	0.058935	0.672709
YJL190C	RPS22A	39	76	10^-110	0.09	11277	5.50E-05	0.208328
YNL244C	SUI1	39	115	10^-104	0.12	3951	0.471774	0.19159
YHR174W	ENO2	783	820	10^-103	0.03	58591	0.432764	0.045051
YLR146W-A	YLR146W-A	39	139	10^-101	0.27	524	0.680522	0.649489
YDR226W	ADK1	363	403	10^-94	0.1	4478	0.000877	0.097441
YPL240C	HSP82	1956	2011	10^-90	0.15	2284	0.00126	0.249228
YBL072C	RPS8A	33	85	10^-86	0.08	6420	0.609972	0.834477
YKL051W	SFK1	618	712	10^-83	0.41	213	0.008438	0.703766
YJR123W	RPS5	231	277	10^-73	0.02	18441	0.855063	0.120901
YIL053W	RHR2	261	307	10^-73	0.09	9429	0.65846	0.180855
YOL110W	SHR5	81	205	10^-71	0.41	223	0.295279	0.756088
YDR033W	MRH1	321	364	10^-70	0.06	4287	0.680047	0.124794
YDL066W	IDP1	390	481	10^-69	0.07	3504	0.000731	0.738647
YJL159W	HSP150	51	85	10^-63	0.06	8139	0.531824	0.095246
YBL107C	YBL107C	51	127	10^-56	0.4	226	0.216145	0.635821
YOR027W	STI1	1275	1318	10^-55	0.12	2574	0.075701	0.193528
YOR046C	DBP5	51	148	10^-55	0.15	1566	0.000329	0.404085
YGL148W	ARO2	192	223	10^-51	0.16	1162	0.304374	0.334682
YKL182W	FAS1	1953	1993	10^-47	0.09	1243	0.663538	0.061788
YLR109W	AHP1	345	388	10^-46	0.05	16795	0.749301	0.165969
YER183C	FAU1	51	109	10^-45	0.41	206	0.00042	0.135204
YKL210W	UBA1	2889	2920	10^-44	0.09	1027	0.76004	0.421749
YLR388W	RPS29A	42	88	10^-43	0.04	5604	0.000931	0.069917
YIL009C-A	EST3	252	544	10^-40	0.71	77	0.001589	0.350751
YDR037W	KRS1	132	250	10^-39	0.05	7866	0.036691	0.02996
YMR246W	FAA4	1323	1360	10^-39	0.15	668	0.62334	0.579092
YER055C	HIS1	93	124	10^-38	0.1	1124	0.000548	0.291655
YKR059W	TIF1	1149	1180	10^-38	0.12	1633	0.728244	0.20795
YCR018C	SRD1	333	493	10^-38	0.23	265	0.421824	0.453097
YOR020C	HSP10	69	127	10^-37	0.07	4627	0.779545	0.358777
YJR073C	OPI3	120	211	10^-36	0.05	3180	0.973153	0.886816
YOL154W	ZPS1	522	580	10^-35	0.05	6022	0.670021	0.342245
YBR031W	RPL4A	1044	1075	10^-35	0.07	9054	0.428655	0.031211
YMR011W	HXT2	330	364	10^-35	0.09	892	0.211341	0.157155
YHR208W	BAT1	1125	1174	10^-35	0.12	1600	0.194722	0.05973
YKR089C	TGL4	174	235	10^-35	0.38	148	0.082148	0.820226
YPL179W	PPQ1	114	181	10^-34	0.4	114	0.042517	0.243569
YLL026W	HSP104	2688	2719	10^-33	0.13	887	0.001151	0.160036
YOR153W	PDR5	1737	1834	10^-33	0.08	1551	0.553009	0.27075
YNL010W	YNL010W	681	712	10^-33	0.14	864	0.23764	0.117917
YOR123C	LEO1	60	175	10^-32	0.23	446	0.32461	0.830687
YPL061W	ALD6	486	526	10^-31	0.07	7690	0.242845	0.24705
YGR240C	PFK1	1749	1780	10^-31	0.07	1421	0.066368	0.415763
YPL024W	RMI1	42	148	10^-31	0.38	135	0.011506	0.385444
YCL050C	APA1	609	649	10^-30	0.11	1265	0.436143	0.13378
YJL014W	CCT3	45	115	10^-30	0.11	1108	0.680285	0.097321
YOR256C	TRE2	30	85	10^-30	0.31	111	0.176641	0.111195
YBR009C	HHF1	75	112	10^-29	0.13	767	0.285873	0.572541
YAL012W	CYS3	354	385	10^-29	0.06	1998	0.612876	0.116854
YPL106C	SSE1	1764	1813	10^-29	0.05	4638	0.549448	0.819214
YNL031C	HHT2	66	145	10^-29	0.07	2434	0.157337	0.585934
YGL255W	ZRT1	351	400	10^-29	0.04	4025	0.347146	0.296491
YGR189C	CRH1	1470	1501	10^-29	0.09	684	0.491827	0.555769
YLR342W	FKS1	1815	1846	10^-28	0.17	660	0.790065	0.621759
YNL286W	CUS2	111	211	10^-28	0.38	182	0.001078	0.657926
YMR058W	FET3	87	118	10^-28	0.07	1442	0.316556	0.754339
YGR086C	PIL1	735	772	10^-28	0.07	1753	0.015469	0.144121
YER091C	MET6	1587	1681	10^-28	0.02	11765	0.646644	0.635015
YGL012W	ERG4	612	652	10^-28	0.15	624	0.173244	0.591319
YPL225W	YPL225W	318	364	10^-27	0.07	1203	0.10757	0.43293
YLR372W	SUR4	555	598	10^-27	0.11	1281	0.75847	0.099688
YML063W	RPS1B	597	652	10^-27	0.03	7628	0.828984	0.100803
YIL123W	SIM1	939	970	10^-27	0.09	1437	0.171619	0.092314
YBL002W	HTB2	276	310	10^-27	0.05	4716	0.237476	0.054689
YJL057C	IKS1	1089	1225	10^-27	0.59	66	0.000365	0.210797
YBR025C	OLA1	396	433	10^-26	0.04	2328	0.192823	0.188846
YPR113W	PIS1	114	172	10^-26	0.08	1367	0.80294	0.097853
YOR198C	BFR1	354	406	10^-26	0.05	2653	0.000219	0.394087
YJR042W	NUP85	33	151	10^-26	0.13	422	0.447996	0.194488
YGR007W	ECT1	45	175	10^-26	0.13	724	0.000584	0.713712
YDL126C	CDC48	645	700	10^-25	0.07	2848	0.109798	0.711775
YFL045C	SEC53	90	124	10^-25	0.06	2941	0.05026	0.393727
YDR233C	RTN1	183	241	10^-25	0.05	4588	0.557867	0.02797
YDR196C	CAB5	75	202	10^-25	0.16	419	0.411031	0.734291
YGL022W	STT3	78	199	10^-25	0.08	1471	0.854808	0.296903
YHR136C	SPL2	96	196	10^-25	0.12	664	0.889106	0.317259
YIL161W	YIL161W	81	190	10^-24	0.42	116	0.077673	0.357439
YLR180W	SAM1	1107	1138	10^-24	0.09	2571	0.674952	0.274506
YHR162W	YHR162W	153	184	10^-24	0.09	1444	0.769811	0.241803
YML123C	PHO84	993	1042	10^-24	0.05	2539	0.76278	0.212718
YOR099W	KTR1	738	775	10^-24	0.18	297	0.317432	0.3424
YDR276C	PMP3	33	64	10^-23	0.07	5083	0.464451	0.68672
YDL084W	SUB2	933	964	10^-23	0.09	2156	0.072742	0.040009
YNL071W	LAT1	102	136	10^-23	0.09	2829	0.764314	0.315372
YPL096C-A	ERI1	63	160	10^-23	0.29	213	0.104794	0.195792
YKR042W	UTH1	360	391	10^-23	0.06	2972	0.323002	0.007631
YBL042C	FUI1	429	463	10^-23	0.23	180	0.222628	0.568631
YDR194C	MSS116	129	268	10^-23	0.11	972	0.459319	0.900947
YDR012W	RPL4B	1017	1075	10^-23	0.07	4835	0.302128	0.070174
YJL192C	SOP4	36	85	10^-23	0.07	768	0.847758	0.782052
YER072W	VTC1	69	109	10^-22	0.03	6755	0.172258	0.577943
YGR279C	SCW4	873	907	10^-22	0.07	2786	0.219578	0.348796
YPR188C	MLC2	51	100	10^-22	0.13	390	0.000438	0.324204
YNL239W	LAP3	498	538	10^-22	0.09	471	0.866935	0.084339
YPR179C	HDA3	45	142	10^-21	0.3	194	0.000237	0.792547
YGR055W	MUP1	345	457	10^-21	0.05	1796	0.804292	0.491837
YER026C	CHO1	231	265	10^-21	0.12	937	0.001242	0.415026
YNL208W	YNL208W	66	148	10^-21	0.07	5299	0.650479	0.266703
YPR048W	TAH18	45	148	10^-21	0.25	239	0.000858	0.618826
YER070W	RNR1	1674	1762	10^-21	0.06	1485	0.718473	0.233828
YBR073W	RDH54	144	238	10^-20	0.18	352	0.539841	0.596995
YGR105W	VMA21	48	115	10^-20	0.09	1255	0.508995	0.456373
YDR384C	ATO3	315	355	10^-20	0.11	729	0.131002	0.368346
YNR043W	MVD1	822	934	10^-20	0.09	2351	0.001151	0.176516
YDR060W	MAK21	543	595	10^-19	0.15	397	0.506511	0.465187
YMR083W	ADH3	216	268	10^-19	0.06	2285	0.645494	0.334785
YPL226W	NEW1	3444	3475	10^-19	0.12	333	0.428527	0.039906
YJL080C	SCP160	2862	2893	10^-19	0.11	642	0.001315	0.402147
YPR031W	NTO1	33	109	10^-19	0.37	71	0.004274	0.318442
YNL030W	HHF2	78	112	10^-19	0.16	548	0.022646	0.12548
YLR390W-A	CCW14	30	61	10^-19	0.06	1591	0.783435	0.317945
YOR362C	PRE10	267	346	10^-19	0.06	1273	0.320939	0.163294
YNR016C	ACC1	1386	1432	10^-18	0.1	1472	0.873089	0.422898
YGL172W	NUP49	735	787	10^-18	0.17	270	0.74868	0.641549
YER056C	FCY2	648	772	10^-18	0.07	1279	0.001425	0.232045
YLR441C	RPS1A	621	652	10^-18	0.04	4728	0.430737	0.592657
YKL080W	VMA5	66	112	10^-18	0.11	1234	0.680778	0.499348
YGL245W	GUS1	672	706	10^-18	0.09	1578	0.758634	0.109514
YCR053W	THR4	1407	1438	10^-17	0.05	1865	0.071336	0.299252
YBR263W	SHM1	531	562	10^-17	0.11	824	0.783381	0.500377
YPL091W	GLR1	1380	1444	10^-17	0.12	693	0.001114	0.132237
YLR153C	ACS2	1092	1123	10^-17	0.09	432	0.777938	0.265194
YER036C	ARB1	1458	1495	10^-17	0.09	696	0.445074	0.058273
YDR022C	CIS1	81	190	10^-17	0.27	150	0.023633	0.739453
YBL022C	PIM1	45	121	10^-17	0.15	520	0.532079	0.809079
YFL018C	LPD1	621	676	10^-17	0.09	853	0.001516	0.306746
YLR016C	PML1	30	112	10^-17	0.32	136	0.092521	0.602363
YNL122C	YNL122C	57	106	10^-17	0.19	161	0.712209	0.349431
YER165W	PAB1	303	358	10^-17	0.03	5204	0.218921	0.290318
YDL160C	DHH1	786	820	10^-17	0.13	291	0.183691	0.207041
YNL161W	CBK1	609	823	10^-17	0.09	616	0.943202	0.536905
YNL189W	SRP1	66	127	10^-17	0.04	1820	0.000877	0.221738
YBR091C	TIM12	189	307	10^-16	0.12	611	0.001607	0.46222
YDL100C	GET3	933	970	10^-16	0.1	946	0.000164	0.181781
YDL092W	SRP14	39	82	10^-16	0.13	283	0.794631	0.627144
YGR199W	PMT6	51	115	10^-16	0.24	210	0.00999	0.246536
YHR205W	SCH9	57	259	10^-16	0.08	856	0.316428	0.461363
YER025W	GCD11	1476	1531	10^-16	0.05	1472	0.000767	0.279102
YPR036W	VMA13	177	214	10^-16	0.07	912	0.200639	0.109669
YKL167C	MRP49	117	196	10^-16	0.13	425	0.481782	0.237361
YOL139C	CDC33	357	391	10^-16	0.05	2117	0.421989	0.515983
YER116C	SLX8	84	160	10^-16	0.37	88	0.000164	0.425007
YPR159W	KRE6	60	274	10^-16	0.06	1906	0.538143	0.231788
YPL004C	LSP1	531	583	10^-15	0.07	975	0.000164	0.220572
YDR353W	TRR1	792	829	10^-15	0.09	907	0.01514	0.450645
YOR144C	ELG1	63	151	10^-15	0.4	81	0.375728	0.323295
YLR060W	FRS1	228	259	10^-15	0.07	573	0.2246	0.238321
YOL052C	SPE2	69	154	10^-15	0.14	325	0.144663	0.093771
YEL026W	SNU13	342	373	10^-15	0.13	731	0.601351	0.005728
YLR241W	YLR241W	48	97	10^-15	0.16	180	0.02555	0.480553
YGL121C	GPG1	117	205	10^-15	0.31	63	0.867008	0.69135
YOL107W	YOL107W	57	106	10^-15	0.26	120	0.001023	0.373096
YGR097W	ASK10	2751	2941	10^-15	0.23	165	0.036399	0.66055
YMR205C	PFK2	777	859	10^-14	0.06	5645	0.000329	0.872496
YDL140C	RPO21	1665	1846	10^-14	0.04	1317	0.730454	0.167564
YJR094C	IME1	75	235	10^-14	0.26	99	0.198411	0.020973
YMR229C	RRP5	4470	4504	10^-14	0.17	356	0.066222	0.178128
YGR284C	ERV29	231	298	10^-14	0.05	1455	0.512629	0.399369
YBR162W-A	YSY6	75	115	10^-14	0.07	1253	0.001205	0.220469
YER009W	NTF2	321	361	10^-14	0.08	2545	0.215104	0.095881
YDR101C	ARX1	138	175	10^-14	0.11	694	0.000475	0.233091
YBL030C	PET9	894	928	10^-14	0.05	1241	0.569848	0.052888
YGR204W	ADE3	1473	1504	10^-14	0.08	402	0.507168	0.186497
YNR017W	TIM23	360	400	10^-14	0.07	629	0.344425	0.425693
YEL071W	DLD3	939	970	10^-14	0.07	1039	0.240325	0.387279
YHR007C	ERG11	1404	1438	10^-14	0.07	850	0.238407	0.306524
YGR060W	ERG25	267	304	10^-14	0.11	1024	0.000676	0.190784
YER177W	BMH1	285	316	10^-14	0.05	3298	0.000694	0.338781
YDR099W	BMH2	153	187	10^-14	0.09	1466	0.819012	0.30817
YGR179C	OKP1	54	118	10^-14	0.36	89	0.056616	0.845246
YMR308C	PSE1	597	646	10^-13	0.08	347	0.510163	0.608348
YNL209W	SSB2	1725	1783	10^-13	0.03	5965	0.76099	0.014937
YPR180W	AOS1	30	73	10^-13	0.17	195	0.000657	0.544691
YGL092W	NUP145	57	205	10^-13	0.13	457	0.844014	0.592142
YER092W	IES5	42	91	10^-13	0.13	387	0.470569	0.347681
YJL145W	SFH5	180	235	10^-13	0.13	505	0.699187	0.469183
YPL048W	CAM1	1194	1240	10^-13	0.1	903	0.186449	0.041569
YJR077C	MIR1	429	481	10^-13	0.11	916	0.467099	0.470435
YMR318C	ADH6	195	229	10^-13	0.06	1173	0.135202	0.336312
YPL078C	ATP4	687	727	10^-13	0.14	154	0.416875	0.216851
YOR270C	VPH1	66	97	10^-13	0.1	932	0.635887	0.340925
YDR487C	RIB3	129	175	10^-13	0.1	1037	0.222226	0.487876
YGL234W	ADE5	7	810	10^-13	0.06	1111	0.200913	0.408904
YDR127W	ARO1	471	508	10^-13	0.1	266	0.179308	0.180152
YML043C	RRN11	168	346	10^-13	0.39	68	0.092083	0.812526
YKL117W	SBA1	48	79	10^-13	0.03	2348	0.242188	0.403159
YNL322C	KRE1	318	412	10^-13	0.08	1468	0.238663	0.820483
YCL035C	GRX1	69	100	10^-13	0.08	1241	0.782084	0.240791
YCL028W	RNQ1	774	832	10^-12	0.08	1615	0.87066	0.117472
YOR355W	GDS1	1188	1291	10^-12	0.12	519	0.653493	0.282103
YOR320C	GNT1	126	175	10^-12	0.21	151	0.102803	0.091491
YMR203W	TOM40	591	625	10^-12	0.14	350	0.754598	0.205121
YNL134C	YNL134C	501	592	10^-12	0.05	1272	0.262223	0.166398
YEL051W	VMA8	318	364	10^-12	0.08	1128	0.228253	0.178608
YGR124W	ASN2	411	484	10^-12	0.06	2286	0.851283	0.069883
YJR016C	ILV3	291	331	10^-12	0.08	2734	0.691754	0.623337
YOL143C	RIB4	162	244	10^-12	0.03	3477	0.000511	0.630882
YJR143C	PMT4	285	319	10^-12	0.1	391	0.168478	0.135547
YPL095C	EEB1	378	505	10^-12	0.33	102	0.07508	0.531674
YOR230W	WTM1	348	412	10^-12	0.09	1867	0.017094	0.455549
YCR034W	FEN1	399	454	10^-12	0.05	890	0.372916	0.604095
YMR012W	CLU1	561	658	10^-12	0.06	1804	0.00168	0.249811
YFL004W	VTC2	1701	1735	10^-12	0.13	382	0.704228	0.501355
YPL083C	SEN54	45	244	10^-12	0.17	203	0.058972	0.125394
YIL061C	SNP1	81	154	10^-12	0.19	100	0.964496	0.456304
YGL009C	LEU1	408	535	10^-12	0.05	4035	0.322473	0.877075
YBR058C-A	TSC3	165	205	10^-12	0.08	405	0.085892	0.042067
YNR035C	ARC35	633	709	10^-12	0.08	556	0.31031	0.626801
YEL027W	VMA3	342	385	10^-12	0.06	3612	0.065802	0.109857
YOR375C	GDH1	264	301	10^-12	0.08	1800	0.001498	0.19051
YDL001W	RMD1	69	157	10^-12	0.11	217	0.06814	0.537591
YIL116W	HIS5	282	400	10^-11	0.07	774	0.087846	0.452977
YBR265W	TSC10	63	175	10^-11	0.07	868	0.613953	0.415455
YML072C	TCB3	636	700	10^-11	0.06	790	0.131367	0.181506
YBR283C	SSH1	75	121	10^-11	0.06	881	0.085106	0.209802
YHL030W	ECM29	1569	1702	10^-11	0.12	301	0.204073	0.211655
YJR148W	BAT2	321	352	10^-11	0.06	793	0.508264	0.179466
YNL289W	PCL1	96	163	10^-11	0.07	612	0.3367	0.904033
YDR533C	HSP31	345	439	10^-11	0.13	322	0.019249	0.509758
YNL220W	ADE12	909	946	10^-11	0.08	1027	0.198557	0.259724
YAL023C	PMT2	1182	1228	10^-11	0.09	640	0.764387	0.339827
YBR080C	SEC18	201	277	10^-11	0.11	625	0.000128	0.859823
YBR034C	HMT1	348	385	10^-11	0.12	324	0.48801	0.556489
YJR105W	ADO1	501	568	10^-11	0.04	4601	0.663939	0.163929
YOR212W	STE4	33	115	10^-11	0.09	544	0.000603	0.25096
YGR167W	CLC1	615	664	10^-11	0.05	1369	0.052196	0.255848
YFL038C	YPT1	543	577	10^-11	0.06	1042	0.379454	0.488647
YGR065C	VHT1	522	595	10^-11	0.06	539	0.096703	0.221481
YAL021C	CCR4	1554	1591	10^-11	0.16	147	0.843046	0.583928
YDL133W	SRF1	138	193	10^-11	0.24	131	0.620089	0.721481
YBR010W	HHT1	102	145	10^-11	0.07	1254	0.087809	0.031006
YJR069C	HAM1	396	493	10^-11	0.06	1443	0.350616	0.633626
YPR162C	ORC4	159	208	10^-11	0.23	148	0.831796	0.339347
YLR058C	SHM2	318	367	10^-11	0.02	4687	0.211214	0.711535
YMR284W	YKU70	45	145	10^-11	0.35	77	0.00358	0.514697
YGR054W	YGR054W	678	712	10^-11	0.11	309	0.472103	0.289855
YML008C	ERG6	831	868	10^-11	0.07	930	0.201972	0.540935
YIL118W	RHO3	210	271	10^-11	0.06	551	0.623742	0.39371
YBR218C	PYC2	150	181	10^-11	0.08	563	0.030573	0.745884
YDR143C	SAN1	57	124	10^-10	0.3	88	0.032545	0.587118
YHR067W	HTD2	39	202	10^-10	0.16	156	0.602319	0.161065
YPL231W	FAS2	4533	4564	10^-10	0.1	743	0.182285	0.285362
YHR181W	SVP26	456	586	10^-10	0.07	657	0.761373	0.418576
YKL181W	PRS1	414	451	10^-10	0.07	581	0.449164	0.131757
YER110C	KAP123	1413	1444	10^-10	0.12	499	0.00053	0.255505
YKR086W	PRP16	192	259	10^-10	0.33	42	0.027705	0.458122
YKR066C	CCP1	438	529	10^-10	0.11	850	0.210428	0.837958
YLR380W	CSR1	120	259	10^-10	0.06	1570	0.168094	0.718326
YJL039C	NUP192	3219	3271	10^-10	0.26	85	0.001297	0.478083
YLR018C	POM34	255	316	10^-10	0.15	324	0.685417	0.109274
YHR074W	QNS1	588	625	10^-10	0.14	176	0.606739	0.124571
YGR020C	VMA7	171	202	10^-10	0.11	585	0.000292	0.501715
YGR088W	CTT1	240	493	10^-10	0.32	81	0.000749	0.200096
YJR002W	MPP10	1710	1771	10^-10	0.12	272	0.616072	0.047966
YFR014C	CMK1	621	673	10^-10	0.24	96	0.745795	0.736675
YLR370C	ARC18	111	241	10^-10	0.03	2436	0.758999	0.606222
YFL048C	EMP47	1209	1240	10^-10	0.16	232	0.773811	0.284538
YER125W	RSP5	663	817	10^-10	0.05	1594	0.241987	0.438966
YJL148W	RPA34	123	163	10^-10	0.06	433	0.000712	0.340976
YPR122W	AXL1	51	100	10^-10	0.29	82	0.601863	0.46042
YJL130C	URA2	4557	4588	10^-10	0.04	786	0.702383	0.610303
YDR483W	KRE2	102	199	10^-10	0.03	1786	0.431047	0.590787
YCL030C	HIS4	666	742	10^-10	0.04	1356	0.48244	0.328715
YDL145C	COP1	105	175	10^-10	0.06	1348	0.8715	0.895425
YLR300W	EXG1	297	466	10^-10	0.02	7321	0.018665	0.184044
YDL124W	YDL124W	696	742	10^-10	0.07	634	0.372386	0.310073
YOR007C	SGT2	735	766	10^-10	0.07	1290	0.060122	0.22227
YER124C	DSE1	837	868	10^-10	0.1	276	0.481308	0.161373
YAR015W	ADE1	132	169	10^-10	0.06	942	0.17834	0.160482
YGL228W	SHE10	1605	1723	10^-10	0.1	800	0.509762	0.351334
YKL191W	DPH2	1311	1342	10^-10	0.11	264	0.106986	0.378979
YDR214W	AHA1	147	205	10^-10	0.07	692	0.001059	0.138445
YNL064C	YDJ1	348	403	10^-10	0.04	4584	0.012876	0.693734
YBL029W	YBL029W	426	502	10^-10	0.33	61	0.09316	0.65496
YGR030C	POP6	33	100	10^-10	0.12	252	0.071573	0.298412
YDR264C	AKR1	723	766	10^-10	0.22	171	0.114346	0.132734
YDR497C	ITR1	525	559	10^-10	0.09	613	0.749941	0.036202
YOL088C	MPD2	321	352	10^-9	0.17	240	0.000201	0.262124
YDR283C	GCN2	45	97	10^-9	0.29	75	0.303223	0.064395
YHR019C	DED81	1515	1588	10^-9	0.04	3221	0.308812	0.732851
YKL212W	SAC1	1614	1753	10^-9	0.03	1758	0.372605	0.474636
YLR455W	YLR455W	75	184	10^-9	0.09	241	0.078787	0.372445
YOL055C	THI20	624	733	10^-9	0.27	117	0.062661	0.466216
YPL059W	GRX5	57	88	10^-9	0.1	303	0.006593	0.774609
YER155C	BEM2	453	544	10^-9	0.1	417	0.602922	0.900912
YOL092W	YOL092W	102	217	10^-9	0.05	1369	0.672377	0.583791
YLL023C	POM33	531	649	10^-9	0.08	483	0.249073	0.628824
YIL134W	FLX1	237	301	10^-9	0.43	19	0.218519	0.720555
YBR039W	ATP3	129	166	10^-9	0.06	410	0.549685	0.055237
YBR067C	TIP1	201	298	10^-9	0.02	6993	0.001224	0.067122
YJR064W	CCT5	741	805	10^-9	0.04	971	0.054625	0.098402
YGR252W	GCN5	195	277	10^-9	0.21	169	0.037732	0.571992
YBR161W	CSH1	366	460	10^-9	0.12	136	0.02902	0.552202
YHR020W	YHR020W	1950	1993	10^-9	0.05	671	0.517651	0.112464
YPL049C	DIG1	93	169	10^-9	0.06	405	0.001516	0.794639
YDL137W	ARF2	33	73	10^-9	0.07	1253	0.504392	0.160533
YOR323C	PRO2	759	793	10^-9	0.07	656	0.0797	0.114848
YHR039C	MSC7	636	673	10^-9	0.18	165	0.696393	0.158835
YDL015C	TSC13	270	376	10^-9	0.05	2850	0.475573	0.151084
YPL234C	VMA11	246	295	10^-9	0.06	1378	0.373902	0.250326
YPR167C	MET16	600	769	10^-9	0.19	147	0.159127	0.034933
YPR108W	RPN7	465	514	10^-9	0.08	658	0.101269	0.460197
YMR262W	YMR262W	477	544	10^-9	0.18	60	0.667939	0.843909
YMR160W	YMR160W	57	229	10^-9	0.11	209	0.788604	0.689944
YJL201W	ECM25	108	166	10^-9	0.1	178	0.035248	0.187457
YIL117C	PRM5	579	667	10^-9	0.14	248	0.581262	0.476797
YER145C	FTR1	798	925	10^-9	0.04	1727	0.7632	0.666501
YCL057C-A	YCL057C-A	132	205	10^-9	0.04	2137	0.858844	0.867351
YFL022C	FRS2	1314	1360	10^-9	0.06	1073	0.352406	0.615688
YNR047W	FPK1	36	166	10^-9	0.15	230	0.41136	0.820534
YBR052C	RFS1	525	577	10^-9	0.1	678	0.687937	0.448638
YNL070W	TOM7	120	151	10^-9	0.09	848	0.443375	0.225391
YOR206W	NOC2	654	700	10^-9	0.08	515	0.228417	0.322009
YNL154C	YCK2	255	286	10^-9	0.09	198	0.244653	0.561445
YMR241W	YHM2	816	847	10^-9	0.11	478	0.214446	0.297829
YPR145W	ASN1	531	619	10^-9	0.03	2177	0.531111	0.296131
YCR084C	TUP1	1461	1498	10^-9	0.12	334	0.735915	0.369855
YOR142W	LSC1	411	442	10^-9	0.09	683	0.591836	0.417667
YIL045W	PIG2	1311	1453	10^-8	0.24	83	0.054607	0.552476
YOR374W	ALD4	1071	1114	10^-8	0.08	240	0.000986	0.025947
YNL055C	POR1	717	751	10^-8	0.06	1846	0.450936	0.926533
YJL174W	KRE9	111	166	10^-8	0.05	726	0.672176	0.68022
YMR314W	PRE5	357	397	10^-8	0.11	530	0.513597	0.435588
YJL005W	CYR1	453	505	10^-8	0.2	81	0.043813	0.173875
YOR278W	HEM4	48	130	10^-8	0.18	166	0.175272	0.345143
YPL191C	YPL191C	45	91	10^-8	0.32	50	0.367656	0.529891
YKL078W	DHR2	135	199	10^-8	0.26	85	0.168222	0.389337
YPL274W	SAM3	465	496	10^-8	0.11	191	0.501488	0.391755
YPL127C	HHO1	30	148	10^-8	0.04	1481	0.019523	0.969938
YLR304C	ACO1	2022	2086	10^-8	0.04	1177	0.606155	0.822849
YGR061C	ADE6	2775	2809	10^-8	0.07	415	0.150233	0.122513
YBR087W	RFC5	114	202	10^-8	0.1	369	0.432472	0.422349
YAL007C	ERP2	489	541	10^-8	0.09	483	0.001224	0.200851
YGL195W	GCN1	441	559	10^-8	0.05	1162	0.342855	0.221104
YBR126C	TPS1	1077	1123	10^-8	0.08	505	0.802246	0.640709
YKL165C	MCD4	2334	2446	10^-8	0.07	286	0.001552	0.080258
YCR016W	YCR016W	66	97	10^-8	0.15	84	0.22681	0.424492
YLR017W	MEU1	177	223	10^-8	0.09	607	0.869382	0.551413
YHL003C	LAG1	267	340	10^-8	0.11	468	0.475189	0.130779
YIL056W	VHR1	75	136	10^-8	0.2	65	0.044197	0.487807
YDR211W	GCD6	255	355	10^-8	0.09	715	0.000986	0.055597
YDL031W	DBP10	660	706	10^-8	0.08	221	0.082696	0.557089
YCL034W	LSB5	654	697	10^-8	0.12	261	0.797005	0.689001
YFR006W	YFR006W	888	940	10^-8	0.08	241	0.820875	0.142938
YDL055C	PSA1	651	700	10^-8	0.03	6089	0.914729	0.222356
YIL121W	QDR2	33	103	10^-8	0.13	183	0.001169	0.671131
YDR046C	BAP3	432	541	10^-8	0.1	542	0.085435	0.809765
YLR414C	PUN1	534	565	10^-8	0.14	124	0.574304	0.399626
YLR175W	CBF5	42	76	10^-8	0.04	833	0.233513	0.29668
YNL135C	FPR1	204	241	10^-8	0.03	3763	0.659209	0.331544
YKL120W	OAC1	45	91	10^-8	0.08	670	0.321286	0.069917
YEL060C	PRB1	450	553	10^-8	0.05	1131	0.831267	0.75734
YHR128W	FUR1	375	406	10^-8	0.06	654	0.362962	0.449479
YBR234C	ARC40	390	502	10^-8	0.03	1247	0.238481	0.870661
YER141W	COX15	285	316	10^-8	0.13	161	0.452507	0.711552
YMR178W	YMR178W	669	733	10^-8	0.12	245	0.347566	0.473539
YDR468C	TLG1	87	133	10^-8	0.15	206	0.309853	0.466834
YML051W	GAL80	1032	1168	10^-8	0.35	57	0.034061	0.649095
YGL077C	HNM1	1068	1189	10^-8	0.05	1393	0.557337	0.812183
YDR190C	RVB1	1221	1273	10^-7	0.06	471	0.483572	0.47263
YEL046C	GLY1	207	247	10^-7	0.03	1837	0.865254	0.454881
YPR181C	SEC23	435	466	10^-7	0.11	441	0.569482	0.689738
YGR235C	YGR235C	438	526	10^-7	0.07	426	0.89842	0.737275
YEL040W	UTR2	177	280	10^-7	0.04	2236	0.095626	0.294776
YIL049W	DFG10	102	166	10^-7	0.21	102	0.549795	0.876921
YER048C	CAJ1	105	151	10^-7	0.07	751	0.325797	0.451074
YHR143W	DSE2	147	205	10^-7	0.05	769	0.461693	0.26504
YOR252W	TMA16	129	172	10^-7	0.11	164	0.177646	0.216148
YOL147C	PEX11	360	418	10^-7	0.1	262	0.11882	0.002024
YBR086C	IST2	1341	1378	10^-7	0.11	183	0.839595	0.047194
YOR209C	NPT1	90	127	10^-7	0.07	560	0.328098	0.648546
YNL085W	MKT1	801	853	10^-7	0.09	444	0.518601	0.279256
YMR276W	DSK2	288	349	10^-7	0.06	2094	0.784878	0.307981
YCL001W	RER1	156	193	10^-7	0.12	498	0.84637	0.436462
YOR058C	ASE1	39	85	10^-7	0.27	64	0.217496	0.592571
YLR350W	ORM2	171	208	10^-7	0.1	392	0.441567	0.550316
YLR056W	ERG3	615	697	10^-7	0.04	2444	0.679901	0.679603
YKL077W	YKL077W	537	664	10^-7	0.05	1112	0.038882	0.365585
YML081W	TDA9	126	211	10^-7	0.22	90	0.307534	0.475751
YBL047C	EDE1	1062	1093	10^-7	0.09	264	0.19516	0.301362
YPL146C	NOP53	654	709	10^-7	0.06	335	0.489983	0.168456
YDR364C	CDC40	78	166	10^-7	0.2	51	0.191106	0.196786
YLR323C	CWC24	39	88	10^-7	0.33	51	0.061474	0.22961
YLR244C	MAP1	1023	1057	10^-7	0.05	863	0.000475	0.839759
YBR231C	SWC5	570	649	10^-7	0.08	300	0.343914	0.474413
YMR099C	YMR099C	723	778	10^-7	0.06	833	0.000329	0.479455
YMR005W	TAF4	918	952	10^-7	0.16	107	0.001041	0.536905
YHR107C	CDC12	813	862	10^-7	0.08	265	0.593498	0.866974
YMR123W	PKR1	63	100	10^-7	0.06	742	0.709159	0.771282
YGL095C	VPS45	93	163	10^-7	0.13	273	0.00053	0.195586
YIL125W	KGD1	495	535	10^-7	0.12	260	0.24606	0.628841
YHL025W	SNF6	222	322	10^-7	0.07	281	0.026847	0.814704
YKR053C	YSR3	1071	1207	10^-7	0.39	21	0.077107	0.560605
YBR158W	AMN1	45	85	10^-7	0.12	150	0.550945	0.194162
YLR419W	YLR419W	57	154	10^-7	0.13	109	0.326966	0.372599
YOL128C	YGK3	66	139	10^-7	0.27	67	0.216492	0.613219
YPL118W	MRP51	183	262	10^-7	0.06	555	0.297178	0.605399
YJL048C	UBX6	195	370	10^-7	0.19	145	0.007597	0.215084
YMR309C	NIP1	2190	2221	10^-7	0.15	189	0.703461	0.129613
YKL072W	STB6	738	868	10^-7	0.18	106	0.680468	0.827463
YLL043W	FPS1	42	307	10^-7	0.08	818	0.550452	0.053505
YMR145C	NDE1	315	346	10^-7	0.12	335	0.773628	0.541124
YKL023C-A	YKL023C-A	48	85	10^-7	0.1	152	0.695863	0.181746
YIR037W	HYR1	33	64	10^-7	0.06	725	0.007944	0.339381
YNL136W	EAF7	30	100	10^-7	0.15	73	0.012967	0.773186
YMR120C	ADE17	699	730	10^-7	0.04	821	0.430901	0.857851
YEL044W	IES6	54	97	10^-7	0.19	111	0.001132	0.653485
YNL281W	HCH1	153	217	10^-7	0.06	2398	0.000749	0.212169
YOR315W	SFG1	126	217	10^-7	0.09	316	0.235358	0.613236
YLR301W	HRI1	504	571	10^-7	0.04	989	0.317816	0.24501
YDL234C	GYP7	72	157	10^-7	0.2	95	0.367108	0.296097
YOL021C	DIS3	1299	1390	10^-7	0.08	317	0.684686	0.327788
YER062C	HOR2	261	307	10^-7	0.09	554	0.30326	0.432861
YEL001C	IRC22	336	394	10^-7	0.05	887	0.948206	0.718394
YLR099W-A	YLR099W-A	75	160	10^-7	0.05	422	0.922838	0.377092
YDR238C	SEC26	1452	1489	10^-7	0.1	289	0.000219	0.327908
YMR237W	BCH1	48	109	10^-7	0.04	679	0.103406	0.587495
YHR098C	SFB3	435	499	10^-7	0.07	476	0.226153	0.752915
YLR005W	SSL1	33	106	10^-7	0.15	161	0.001023	0.16861
YBR029C	CDS1	141	214	10^-6	0.06	669	0.140827	0.836157
YGR003W	CUL3	72	172	10^-6	0.21	113	0.187161	0.584631
YJR072C	NPA3	357	400	10^-6	0.12	348	0.882897	0.938349
YIL153W	RRD1	798	862	10^-6	0.16	55	0.318309	0.782943
YDR348C	YDR348C	1140	1186	10^-6	0.1	270	0.002758	0.677682
YBR137W	YBR137W	240	397	10^-6	0.05	974	0.354707	0.526564
YBL004W	UTP20	1407	1450	10^-6	0.16	102	0.000968	0.384946
YOR208W	PTP2	69	148	10^-6	0.44	26	0.519405	0.295943
YLR114C	AVL9	33	73	10^-6	0.09	188	0.760223	0.084648
YKR096W	YKR096W	42	142	10^-6	0.21	103	0.000657	0.281383
YOR289W	YOR289W	360	397	10^-6	0.39	34	0.040672	0.448004
YDR477W	SNF1	801	844	10^-6	0.12	92	0.45636	0.380591
YPR056W	TFB4	57	88	10^-6	0.24	56	0.645859	0.278313
YKR071C	DRE2	903	946	10^-6	0.12	290	0.246882	0.450782
YDR148C	KGD2	159	196	10^-6	0.09	513	0.641713	0.320552
YJL004C	SYS1	165	271	10^-6	0.07	307	0.00126	0.842279
YKR023W	YKR023W	36	73	10^-6	0.17	47	0.504392	0.26895
YMR004W	MVP1	30	130	10^-6	0.15	258	0.300758	0.019721
YGL016W	KAP122	1482	1540	10^-6	0.14	100	0.333796	0.160756
YML093W	UTP14	45	157	10^-6	0.04	554	0.164496	0.013874
YBR096W	YBR096W	402	454	10^-6	0.11	398	0.724482	0.189669
YMR014W	BUD22	204	268	10^-6	0.15	132	0.056671	0.088061
YCR082W	AHC2	33	103	10^-6	0.05	669	0.536791	0.361984
YDR346C	SVF1	159	196	10^-6	0.08	468	0.193042	0.091319
YGL097W	SRM1	141	190	10^-6	0.12	484	0.60957	0.333516
YHR121W	LSM12	447	496	10^-6	0.08	274	0.656305	0.514337
YDR023W	SES1	1110	1141	10^-6	0.06	695	0.366761	0.411305
YKL171W	NNK1	51	142	10^-6	0.28	35	0.959328	0.705292
YHR094C	HXT1	1329	1372	10^-6	0.09	326	0.886768	0.291278
YIL074C	SER33	978	1024	10^-6	0.06	387	0.000365	0.394721
YNL036W	NCE103	63	94	10^-6	0.06	342	0.768423	0.157326
YJL138C	TIF2	855	907	10^-6	0.15	230	0.575655	0.40508
YDR395W	SXM1	240	271	10^-6	0.09	214	0.000603	0.303402
YJR045C	SSC1	1209	1243	10^-6	0.03	2105	0.318656	0.300933
YLR130C	ZRT2	246	322	10^-6	0.14	143	0.658917	0.493243
YBR110W	ALG1	417	454	10^-6	0.21	79	0.552918	0.789014
YLR413W	YLR413W	1683	1771	10^-6	0.04	1625	0.239394	0.821135
YNL118C	DCP2	99	172	10^-6	0.1	331	0.080303	0.106342
YGR082W	TOM20	363	442	10^-6	0.07	858	0.306803	0.181558
YKL021C	MAK11	246	319	10^-6	0.06	354	0.276504	0.490671
YMR043W	MCM1	540	796	10^-6	0.04	1050	0.341978	0.575182
YNR038W	DBP6	552	613	10^-6	0.17	164	0.335823	0.301379
YHR025W	THR1	816	847	10^-6	0.1	510	0.612912	0.301705
YEL036C	ANP1	495	538	10^-6	0.15	139	0.000475	0.584442
YBR236C	ABD1	753	799	10^-6	0.14	83	0.410465	0.594989
YBR195C	MSI1	36	109	10^-6	0.14	158	0.244544	0.291707
YCR005C	CIT2	273	349	10^-6	0.04	1247	0.981481	0.896659
YCR069W	CPR4	882	943	10^-6	0.12	318	0.108063	0.247016
YOR026W	BUB3	171	244	10^-6	0.3	55	0.194338	0.566539
YBL092W	RPL32	39	223	10^-6	0	107297	0.724884	0.096087
YBR242W	YBR242W	177	250	10^-6	0.1	326	0.088887	0.652096
YPL265W	DIP5	1212	1288	10^-6	0.04	926	0.458844	0.073295
YIL075C	RPN2	786	817	10^-6	0.1	341	0.365483	0.264697
YIL107C	PFK26	69	205	10^-6	0.19	114	0.600603	0.523649
YBL045C	COR1	1062	1108	10^-6	0.09	488	0.001625	0.141583
YAR002C-A	ERP1	537	583	10^-6	0.05	716	0.000183	0.327788
YGL050W	TYW3	375	517	10^-6	0.07	265	0.368076	0.658252
YKR018C	YKR018C	1176	1246	10^-6	0.06	357	0.797242	0.607131
YLR002C	NOC3	45	76	10^-6	0.18	76	0.775692	0.253121
YGL056C	SDS23	570	607	10^-6	0.1	179	0.359638	0.206596
YEL002C	WBP1	336	376	10^-6	0.11	365	0.001571	0.216251
YNR058W	BIO3	1269	1360	10^-6	0.05	466	0.546087	0.504099
YLR398C	SKI2	111	151	10^-6	0.12	227	0.000237	0.297194
YBR108W	AIM3	819	892	10^-6	0.14	82	0.963693	0.907395
YLR027C	AAT2	807	838	10^-6	0.06	738	0.001297	0.337512
YMR204C	INP1	177	274	10^-6	0.25	42	0.245859	0.630916
YHR005C	GPA1	93	124	10^-6	0.08	187	0.525431	0.517801
YJL097W	PHS1	222	253	10^-6	0.07	390	0.728682	0.396093
YMR200W	ROT1	114	154	10^-6	0.11	532	0.010757	0.130093
YDR457W	TOM1	117	172	10^-5	0.14	174	0.005168	0.546937
YBL001C	ECM15	69	112	10^-5	0.05	606	0.34364	0.433341
YML052W	SUR7	276	334	10^-5	0.07	706	0.186613	0.461123
YER136W	GDI1	162	250	10^-5	0.04	1185	0.242316	0.088867
YGR141W	VPS62	1116	1243	10^-5	0.1	142	0.65731	0.850082
YOR326W	MYO2	243	289	10^-5	0.08	257	0.001169	0.260032
YBR171W	SEC66	519	550	10^-5	0.09	276	0.025203	0.362224
YIR011C	STS1	45	79	10^-5	0.12	94	0.122053	0.088147
YGL206C	CHC1	1674	1717	10^-5	0.06	615	0.636417	0.21812
YGL254W	FZF1	198	259	10^-5	0.22	38	0.859027	0.5391
YDR427W	RPN9	198	232	10^-5	0.13	225	0.000767	0.149146
YDL060W	TSR1	45	79	10^-5	0.13	191	0.529979	0.131174
YIL005W	EPS1	303	397	10^-5	0.06	321	0.000968	0.678625
YBR143C	SUP45	477	568	10^-5	0.02	2370	9.10E-05	0.486658
YIL043C	CBR1	39	151	10^-5	0.04	3461	0.001516	0.883798
YHR127W	YHR127W	444	475	10^-5	0.12	105	0.074605	0.35864
YGR157W	CHO2	603	664	10^-5	0.07	559	0.335056	0.282463
YNL016W	PUB1	1179	1216	10^-5	0.07	1012	0.66173	0.366408
YJR015W	YJR015W	600	637	10^-5	0.07	230	0.054278	0.176808
YPL178W	CBC2	63	127	10^-5	0.03	897	0.349374	0.574993
YCR075W-A	YCR075W-A	123	202	10^-5	0.05	495	0.515222	0.479215
YEL031W	SPF1	72	199	10^-5	0.03	2277	0.082513	0.775398
YJL198W	PHO90	1146	1177	10^-5	0.11	156	0.248763	0.652884
YKL127W	PGM1	129	169	10^-5	0.1	634	0.554506	0.211123
YGR132C	PHB1	795	847	10^-5	0.07	318	0.419487	0.383729
YKL009W	MRT4	153	193	10^-5	0.07	676	0.337083	0.178574
YDR476C	YDR476C	114	337	10^-5	0.05	769	0.001443	0.740499
YFR051C	RET2	219	250	10^-5	0.05	456	0.777847	0.654994
YOR304W	ISW2	111	163	10^-5	0.14	78	0.001059	0.697404
YPR127W	YPR127W	609	664	10^-5	0.11	84	0.108337	0.356753
YOL070C	NBA1	1365	1396	10^-5	0.18	107	0.001278	0.140794
YPL128C	TBF1	285	346	10^-5	0.2	107	0.7428	0.204606
YKL019W	RAM2	576	721	10^-5	0.1	370	0.019414	0.500429
YGL119W	COQ8	198	268	10^-5	0.08	153	0.073509	0.539049
YJR137C	MET5	4107	4138	10^-5	0.15	86	0.001224	0.683444
YMR042W	ARG80	78	169	10^-5	0.22	90	0.161026	0.459837
YKL108W	SLD2	69	145	10^-5	0.17	90	0.000712	0.417255
YAL025C	MAK16	54	157	10^-5	0.06	861	0.00053	0.428145
YNL132W	KRE33	1422	1456	10^-5	0.06	342	0.4715	0.060039
YJL098W	SAP185	1356	1465	10^-5	0.13	227	0.089964	0.281503
YGL026C	TRP5	1035	1081	10^-5	0.06	1643	0.850005	0.341593
YHR084W	STE12	48	109	10^-5	0.13	102	0.08675	0.276907
YBR015C	MNN2	354	430	10^-5	0.08	459	0.540152	0.698295
YML012W	ERV25	549	601	10^-5	0.05	1195	0.441951	0.197352
YBR207W	FTH1	837	883	10^-5	0.15	108	0.7939	0.732045
YBL017C	PEP1	351	385	10^-5	0.19	114	0.056926	0.393058
YFL029C	CAK1	954	1093	10^-5	0.17	114	0.188859	0.763908
YNR013C	PHO91	1641	1678	10^-5	0.17	74	0.838426	0.473848
YDR345C	HXT3	246	277	10^-5	0.05	939	0.645786	0.225305
YBR237W	PRP5	234	295	10^-5	0.29	44	0.166761	0.427871
YLR064W	PER33	189	235	10^-5	0.08	248	0.702767	0.460248
YGL174W	BUD13	57	112	10^-5	0.21	31	0.042024	0.163757
YJR101W	RSM26	162	202	10^-5	0.09	159	0.54921	0.847098
YDL111C	RRP42	63	100	10^-5	0.08	172	0.638955	0.569145
YER164W	CHD1	1752	1792	10^-5	0.18	80	0.70967	0.375206
YHR175W	CTR2	183	253	10^-5	0.07	406	0.24553	0.423498
YGR126W	YGR126W	63	133	10^-5	0.15	64	0.065072	0.117489
YER057C	HMF1	39	70	10^-5	0.08	414	0.338143	0.160104
YDR478W	SNM1	39	79	10^-5	0.11	109	0.822153	0.68792
YCL025C	AGP1	1398	1522	10^-5	0.1	285	0.866295	0.783304
YNR036C	MRPS12	60	91	10^-5	0.07	256	0.629532	0.637948
YDL201W	TRM8	504	604	10^-5	0.07	454	0.055648	0.283029
YBR221C	PDB1	228	319	10^-5	0.04	4975	0.35657	0.659367
YHR069C	RRP4	846	907	10^-5	0.09	134	0.000201	0.305289
YIR006C	PAN1	1269	1318	10^-5	0.11	353	0.001498	0.748559
YOR117W	RPT5	354	400	10^-5	0.07	960	0.445859	0.051362
YLL028W	TPO1	384	424	10^-5	0.15	173	0.24301	0.761507
YGR162W	TIF4631	1986	2017	10^-5	0.06	503	0.507661	0.163894
YPL246C	RBD2	357	481	10^-5	0.04	787	0.001589	0.573896
YMR015C	ERG5	1470	1507	10^-5	0.06	487	0.000438	0.364693
YDR519W	FPR2	48	97	10^-5	0.07	770	0.873034	0.200611
YGR036C	CAX4	57	115	10^-5	0.15	167	0.055739	0.140726
YBL089W	AVT5	123	169	10^-5	0.11	104	0.056433	0.943785
YER050C	RSM18	84	199	10^-5	0.06	663	0.019249	0.804517
YNL219C	ALG9	1215	1255	10^-5	0.08	154	0.348407	0.184473
YLR105C	SEN2	180	364	10^-5	0.19	126	0.390266	0.428985
