## Supplemental Table 2 Minus One Shifts for "A Statistical Detector for Ribosomal Frameshifts and Dual Encodings based on Ribosome Profiling"

gene	name	start	stop	p_value	fraction	reads	struct_pvalue
YMR186W	HSC82	1959	1994	10^-230	0.11	4133	0.660028
YBR196C	PGI1	99	134	10^-120	0.08	9850	0.773987
YGL105W	ARC1	72	233	10^-112	0.09	11776	0.978871
YGL147C	RPL9A	72	122	10^-66	0.13	3667	0.854693
YER131W	RPS26B	183	251	10^-47	0.06	7722	0.928126
YGR239C	PEX21	426	695	10^-42	0.34	238	0.930204
YLR167W	RPS31	72	113	10^-37	0.09	4206	0.944926
YGR234W	YHB1	861	899	10^-37	0.07	1526	0.080014
YGL106W	MLC1	258	311	10^-36	0.12	2016	0.958608
YLL018C	DPS1	780	839	10^-33	0.04	4703	0.933322
YOL097C	WRS1	33	65	10^-31	0.12	526	0.443713
YAL035W	FUN12	291	395	10^-30	0.1	3849	0.785071
YLR355C	ILV5	438	491	10^-28	0.03	10879	0.676134
YGL225W	VRG4	972	1007	10^-27	0.14	521	0.885868
YDR502C	SAM2	654	710	10^-27	0.08	1742	0.485106
YDL192W	ARF1	183	221	10^-27	0.07	5542	0.71822
YJL112W	MDV1	33	110	10^-26	0.39	132	0.065293
YKL216W	URA1	690	731	10^-26	0.08	1832	0.460513
YDR091C	RLI1	237	269	10^-24	0.11	584	0.840665
YLR354C	TAL1	543	578	10^-23	0.07	1970	0.67752
YMR108W	ILV2	327	377	10^-22	0.09	1902	0.426567
YNL110C	NOP15	471	512	10^-19	0.11	568	0.239002
YHR008C	SOD2	399	431	10^-19	0.15	436	0.917908
YKL032C	IXR1	831	1049	10^-18	0.11	1289	0.478871
YPR165W	RHO1	273	365	10^-18	0.04	3067	0.744198
YFL026W	STE2	171	296	10^-17	0.05	1863	0.631278
YGL253W	HXK2	558	590	10^-17	0.06	2123	0.20142
YBR092C	PHO3	81	173	10^-17	0.07	1565	0.707482
YNL255C	GIS2	93	131	10^-17	0.07	3727	0.771562
YCL009C	ILV6	210	308	10^-17	0.04	3649	0.947697
YER006W	NUG1	576	614	10^-17	0.2	331	0.72151
YKL056C	TMA19	198	233	10^-16	0.05	8687	0.918427
YKL054C	DEF1	1218	1574	10^-16	0.03	11729	0.692414
YNL287W	SEC21	618	656	10^-16	0.11	364	0.612574
YNL327W	EGT2	63	104	10^-16	0.12	455	0.047281
YOR063W	RPL3	669	704	10^-15	0.05	10395	0.885348
YDR341C	YDR341C	1542	1583	10^-15	0.07	1581	0.596294
YLR420W	URA4	96	155	10^-15	0.06	1092	0.073952
YNL268W	LYP1	825	893	10^-14	0.15	422	0.219432
YOL086C	ADH1	360	395	10^-14	0.07	4706	0.710599
YPR102C	RPL11A	39	71	10^-14	0.04	11319	0.721857
YDR083W	RRP8	324	356	10^-13	0.1	264	0.114825
YJR109C	CPA2	1041	1088	10^-13	0.09	456	0.402667
YGR218W	CRM1	876	911	10^-13	0.1	362	0.102702
YOR271C	FSF1	855	902	10^-13	0.09	325	0.097679
YDL007W	RPT2	750	782	10^-12	0.08	828	0.535331
YPL160W	CDC60	285	344	10^-12	0.03	2831	0.044683
YJR010C-A	SPC1	30	173	10^-12	0.06	1228	0.926221
YPL084W	BRO1	177	245	10^-11	0.14	160	0.422064
YDL045W-A	MRP10	72	146	10^-11	0.11	488	0.838933
YIL015W	BAR1	102	185	10^-11	0.05	1284	0.529789
YOR361C	PRT1	1944	2006	10^-11	0.06	1045	0.656391
YBL003C	HTA2	225	272	10^-11	0.04	3228	0.933841
YBR243C	ALG7	63	170	10^-11	0.1	502	0.832352
YMR236W	TAF9	99	143	10^-11	0.08	472	0.958261
YKL104C	GFA1	438	479	10^-11	0.09	415	0.058885
YMR226C	YMR226C	216	257	10^-10	0.09	1398	0.763595
YLR019W	PSR2	33	77	10^-10	0.16	121	0.542432
YGR130C	YGR130C	1083	1169	10^-10	0.08	459	0.005196
YDR225W	HTA1	231	272	10^-10	0.06	4272	0.828195
YDL128W	VCX1	90	197	10^-10	0.05	890	0.62868
YDL078C	MDH3	903	956	10^-10	0.07	722	0.185313
YPR074C	TKL1	1116	1157	10^-10	0.04	2396	0.886041
YGR094W	VAS1	69	116	10^-10	0.19	83	0.360928
YLR028C	ADE16	1332	1373	10^-10	0.1	283	0.137167
YJR041C	URB2	36	113	10^-10	0.12	183	0.20575
YDL195W	SEC31	3558	3596	10^-10	0.11	544	0.654659
YMR261C	TPS3	2151	2213	10^-9	0.2	185	0.173363
YLR192C	HCR1	135	173	10^-9	0.07	603	0.036197
YMR072W	ABF2	144	185	10^-9	0.04	1518	0.205577
YPR114W	YPR114W	117	185	10^-9	0.08	386	0.675095
YHR200W	RPN10	651	767	10^-9	0.06	2119	0.850364
YHL033C	RPL8A	513	545	10^-9	0.05	1417	0.779183
YPR185W	ATG13	84	131	10^-9	0.27	110	0.660547
YER016W	BIM1	84	179	10^-9	0.11	411	0.994458
YGR038W	ORM1	231	299	10^-9	0.1	496	0.294596
YHR117W	TOM71	78	110	10^-8	0.19	158	0.572393
YNL067W	RPL9B	63	122	10^-8	0.11	1244	0.721164
YDL217C	TIM22	249	308	10^-8	0.13	251	0.029269
YGL231C	EMC4	126	341	10^-8	0.04	2364	0.126256
YJL012C	VTC4	1362	1403	10^-8	0.06	514	0.005715
YER156C	YER156C	60	122	10^-8	0.04	835	0.787496
YMR214W	SCJ1	1077	1124	10^-8	0.15	117	0.53637
YBR286W	APE3	78	113	10^-8	0.06	1832	0.053689
YGR286C	BIO2	741	791	10^-8	0.07	689	0.770869
YDR339C	FCF1	315	368	10^-8	0.09	461	0.201247
YKL004W	AUR1	36	182	10^-8	0.06	863	0.063907
YML127W	RSC9	204	290	10^-8	0.06	444	0.194319
YLR314C	CDC3	1185	1220	10^-7	0.07	367	0.09716
YNL027W	CRZ1	321	446	10^-7	0.12	227	0.215449
YBL102W	SFT2	183	320	10^-7	0.05	951	0.19328
YML126C	ERG13	1257	1289	10^-7	0.08	581	0.64548
YOL004W	SIN3	3855	3902	10^-7	0.1	157	0.543817
YIL102C-A	YIL102C-A	36	116	10^-7	0.16	94	0.692068
YMR235C	RNA1	315	347	10^-7	0.06	590	0.160201
YPL116W	HOS3	141	191	10^-7	0.15	128	0.566505
YDR388W	RVS167	375	428	10^-7	0.08	1119	0.370454
YNL075W	IMP4	51	95	10^-7	0.1	153	0.699688
YER052C	HOM3	1470	1505	10^-7	0.11	291	0.640804
YPR042C	PUF2	1281	1358	10^-7	0.16	102	0.283339
YPL063W	TIM50	495	530	10^-7	0.07	352	0.470731
YDR333C	YDR333C	678	743	10^-7	0.11	171	0.432802
YER073W	ALD5	564	620	10^-7	0.07	709	0.021129
YKR082W	NUP133	1590	1679	10^-7	0.08	236	0.001386
YJL167W	ERG20	234	266	10^-7	0.03	1448	0.935746
YDL143W	CCT4	87	143	10^-7	0.05	991	0.779183
YNL243W	SLA2	558	593	10^-7	0.14	111	0.749394
YBR244W	GPX2	450	482	10^-7	0.1	198	0.885694
YMR216C	SKY1	93	137	10^-7	0.19	54	0.641323
YML028W	TSA1	351	404	10^-7	0.02	12285	0.919293
YOL135C	MED7	165	302	10^-7	0.09	415	0.683928
YNL121C	TOM70	87	140	10^-6	0.07	540	0.304815
YGL040C	HEM2	33	65	10^-6	0.12	162	0.760651
YBR011C	IPP1	381	413	10^-6	0.03	3445	0.151022
YLR404W	FLD1	30	149	10^-6	0.13	120	0.273294
YOR330C	MIP1	366	446	10^-6	0.16	119	0.56893
YFR050C	PRE4	399	461	10^-6	0.04	964	0.970731
YLR410W	VIP1	1596	1748	10^-6	0.04	810	0.414617
YJL109C	UTP10	288	320	10^-6	0.13	146	0.609456
YDR178W	SDH4	189	290	10^-6	0.07	796	0.756841
YNL263C	YIF1	672	734	10^-6	0.06	400	0.985798
YHR115C	DMA1	531	683	10^-6	0.06	454	0.490128
YJR014W	TMA22	219	275	10^-6	0.09	670	0.051957
YML130C	ERO1	1242	1280	10^-6	0.09	226	0.319536
YLR165C	PUS5	66	119	10^-6	0.29	31	0.49567
YLR291C	GCD7	801	845	10^-6	0.08	213	0.426741
YOR229W	WTM2	1233	1310	10^-6	0.14	78	0.022168
YFR034C	PHO4	675	713	10^-6	0.1	161	0.711812
YHL023C	NPR3	39	116	10^-6	0.21	84	0.610842
YGR090W	UTP22	339	395	10^-6	0.12	249	0.426394
YDR460W	TFB3	468	617	10^-6	0.13	195	0.936959
YDR411C	DFM1	192	278	10^-6	0.06	390	0.243159
YHR190W	ERG9	102	278	10^-6	0.02	2677	0.200208
YDL148C	NOP14	1524	1601	10^-6	0.08	252	0.456356
YGR128C	UTP8	1593	1643	10^-6	0.08	177	0.166263
YAR007C	RFA1	957	989	10^-6	0.12	158	0.706443
YBR017C	KAP104	609	698	10^-6	0.06	417	0
YDL074C	BRE1	195	230	10^-6	0.13	146	0.368202
YHR206W	SKN7	90	155	10^-6	0.12	177	0.428992
YCR088W	ABP1	144	176	10^-6	0.06	871	0.599065
YKR001C	VPS1	156	215	10^-6	0.06	1096	0.659162
YMR296C	LCB1	78	152	10^-6	0.07	695	0.655871
YLR305C	STT4	153	194	10^-6	0.16	66	0.590405
YDL014W	NOP1	411	446	10^-6	0.02	2614	0.75026
YNL045W	LAP2	1668	1709	10^-6	0.08	187	0.655525
YNL247W	YNL247W	54	92	10^-5	0.09	656	0.483374
YNL197C	WHI3	735	818	10^-5	0.1	243	0.269484
YCR093W	CDC39	3024	3146	10^-5	0.1	258	0.615691
YLR029C	RPL15A	87	119	10^-5	0.07	1406	0.924143
YCR026C	NPP1	102	146	10^-5	0.18	76	0.403014
YFL016C	MDJ1	96	137	10^-5	0.08	210	0.849498
YHR163W	SOL3	498	536	10^-5	0.09	395	0.675442
YLR459W	GAB1	69	128	10^-5	0.06	268	0.27035
YDR135C	YCF1	2979	3122	10^-5	0.07	388	0.314513
YPL096W	PNG1	282	374	10^-5	0.1	171	0.155352
YHR133C	NSG1	261	365	10^-5	0.04	774	0.294423
YML074C	FPR3	840	884	10^-5	0.06	648	0.575165
YGR103W	NOP7	1752	1787	10^-5	0.11	413	0.870627
YGL111W	NSA1	1254	1310	10^-5	0.06	267	0.098026
YER154W	OXA1	48	125	10^-5	0.08	249	0.184621
YOL058W	ARG1	381	413	10^-5	0.08	552	0.470904
