## Supplemental Table 3 Dual Encodings from Upstream for "A Statistical Detector for Ribosomal Frameshifts and Dual Encodings based on Ribosome Profiling"

gene	name	stop	p_value	fraction	reads	shift_direction
YOR078W	BUD21	85	10^-82	0.32	367	plus
YGR148C	RPL24B	265	10^-58	0.02	29806	plus
YGL031C	RPL24A	265	10^-55	0.02	49429	plus
YLR359W	ADE13	76	10^-52	0.13	1130	plus
YHR050W	SMF2	85	10^-40	0.3	256	plus
YPL190C	NAB3	85	10^-38	0.25	389	plus
YER031C	YPT31	52	10^-34	0.11	833	plus
YJL044C	GYP6	169	10^-33	0.24	341	plus
YLR276C	DBP9	103	10^-30	0.23	348	plus
YCR008W	SAT4	151	10^-29	0.25	297	plus
YMR054W	STV1	131	10^-28	0.2	596	minus
YER122C	GLO3	64	10^-28	0.14	451	plus
YPL028W	ERG10	103	10^-27	0.06	3600	plus
YLR212C	TUB4	91	10^-26	0.31	154	plus
YHR152W	SPO12	190	10^-25	0.13	958	plus
YGR044C	RME1	109	10^-22	0.16	445	plus
YKR025W	RPC37	97	10^-21	0.15	327	plus
YPL042C	SSN3	142	10^-21	0.38	132	plus
YDL147W	RPN5	49	10^-21	0.12	563	plus
YLR437C	DIF1	212	10^-20	0.06	1374	minus
YDR321W	ASP1	100	10^-20	0.08	1526	plus
YDL207W	GLE1	121	10^-20	0.23	237	plus
YIL002W-A	YIL002W-A	52	10^-20	0.21	333	plus
YOR081C	TGL5	119	10^-20	0.19	220	minus
YNR021W	YNR021W	100	10^-18	0.07	1660	plus
YBR216C	YBP1	76	10^-18	0.28	126	plus
YML053C	YML053C	106	10^-17	0.27	231	plus
YIL145C	PAN6	62	10^-17	0.17	322	minus
YFR044C	DUG1	43	10^-15	0.06	841	plus
YDR176W	NGG1	109	10^-15	0.27	142	plus
YBR079C	RPG1	103	10^-15	0.08	1364	plus
YEL007W	YEL007W	85	10^-15	0.12	276	plus
YGL018C	JAC1	119	10^-14	0.17	217	minus
YGR106C	VOA1	119	10^-14	0.03	2965	minus
YGR145W	ENP2	109	10^-13	0.14	362	plus
YNL206C	RTT106	82	10^-13	0.27	157	plus
YKL057C	NUP120	109	10^-13	0.14	394	plus
YGR206W	MVB12	79	10^-13	0.23	160	plus
YIL038C	NOT3	61	10^-12	0.26	162	plus
YNR029C	YNR029C	61	10^-12	0.3	84	plus
YDR084C	TVP23	77	10^-12	0.14	398	minus
YKL099C	UTP11	55	10^-11	0.22	148	plus
YBR159W	IFA38	88	10^-11	0.06	889	plus
YPR105C	COG4	59	10^-10	0.33	51	minus
YHR045W	YHR045W	86	10^-10	0.15	231	minus
YPR024W	YME1	94	10^-10	0.06	483	plus
YPR082C	DIB1	118	10^-9	0.1	210	plus
YOR224C	RPB8	112	10^-9	0.05	2530	plus
YPL138C	SPP1	80	10^-9	0.14	113	minus
YLR146C	SPE4	88	10^-9	0.2	176	plus
YBR106W	PHO88	40	10^-9	0.06	2583	plus
YKR049C	FMP46	100	10^-9	0.14	159	plus
YLR447C	VMA6	46	10^-9	0.08	846	plus
YIL009W	FAA3	91	10^-9	0.2	179	plus
YDR051C	DET1	76	10^-9	0.16	187	plus
YDR116C	MRPL1	89	10^-9	0.1	258	minus
YDR227W	SIR4	61	10^-8	0.37	41	plus
YER028C	MIG3	184	10^-8	0.28	102	plus
YPR072W	NOT5	40	10^-8	0.11	234	plus
YBR229C	ROT2	107	10^-8	0.13	411	minus
YLR085C	ARP6	85	10^-8	0.29	88	plus
YDR531W	CAB1	73	10^-8	0.07	266	plus
YHR062C	RPP1	76	10^-8	0.13	139	plus
YER086W	ILV1	73	10^-8	0.06	793	plus
YLR065C	YLR065C	46	10^-8	0.19	101	plus
YGR102C	GTF1	53	10^-8	0.23	66	minus
YPR169W	JIP5	55	10^-8	0.18	86	plus
YJL154C	VPS35	58	10^-8	0.16	92	plus
YNL259C	ATX1	68	10^-8	0.08	553	minus
YJR086W	STE18	113	10^-8	0.08	635	minus
YOL011W	PLB3	71	10^-7	0.25	99	minus
YPL019C	VTC3	65	10^-7	0.09	558	minus
YIL040W	APQ12	62	10^-7	0.09	227	minus
YKL155C	RSM22	107	10^-7	0.23	88	minus
YDR167W	TAF10	55	10^-6	0.18	96	plus
YHR026W	VMA16	76	10^-6	0.02	2506	plus
YPL117C	IDI1	55	10^-6	0.05	448	plus
YDL065C	PEX19	46	10^-6	0.17	126	plus
YDR239C	YDR239C	118	10^-6	0.23	103	plus
YGL116W	CDC20	82	10^-6	0.3	56	plus
YOR002W	ALG6	68	10^-6	0.16	164	minus
YDR434W	GPI17	98	10^-6	0.11	514	minus
YDR486C	VPS60	70	10^-6	0.14	205	plus
YPR060C	ARO7	44	10^-6	0.14	117	minus
YJR133W	XPT1	76	10^-6	0.08	321	plus
YKL113C	RAD27	127	10^-6	0.08	383	plus
YNL158W	PGA1	151	10^-6	0.07	399	plus
YJR117W	STE24	49	10^-6	0.05	429	plus
YMR009W	ADI1	88	10^-6	0.17	153	plus
YNL156C	NSG2	55	10^-6	0.18	116	plus
YMR080C	NAM7	55	10^-6	0.23	61	plus
YHR132W-A	IGO2	113	10^-5	0.06	437	minus
YOR253W	NAT5	55	10^-5	0.08	298	plus
YKL192C	ACP1	58	10^-5	0.05	860	plus
YDL141W	BPL1	157	10^-5	0.09	584	plus
YDR297W	SUR2	43	10^-5	0.14	118	plus
YER114C	BOI2	184	10^-5	0.06	468	plus
YDL121C	YDL121C	134	10^-5	0.04	1526	minus
